# Improving ATAC-seq Data Analysis with AIAP, a Quality Control and Integrative Analysis Package

**DOI:** 10.1101/686808

**Authors:** Shaopeng Liu, Daofeng Li, Cheng Lyu, Paul Gontarz, Benpeng Miao, Pamela Madden, Ting Wang, Bo Zhang

**Author notes:** The authors wish it to be known that, in their opinion, the first three authors should be regarded as joint First Authors.

## Abstract

ATAC-seq is a technique widely used to investigate genome-wide chromatin accessibility. The recently published Omni-ATAC-seq protocol substantially improves the signal/noise ratio and reduces the input cell number. High-quality data are critical to ensure accurate analysis. Several tools have been developed for assessing sequencing quality and insertion size distribution for ATAC-seq data; however, key quality control (QC) metrics have not yet been established to accurately determine the quality of ATAC-seq data. Here, we optimized the analysis strategy for ATAC-seq and defined a series of QC metrics, including reads under peak ratio (RUPr), background (BG), promoter enrichment (ProEn), subsampling enrichment (SubEn), and other measurements. We incorporated these QC tests into our recently developed ATAC-seq Integrative Analysis Package (AIAP) to provide a complete ATAC-seq analysis system, including quality assurance, improved peak calling, and downstream differential analysis. We demonstrated a significant improvement of sensitivity (20%~60%) in both peak calling and differential analysis by processing paired-end ATAC-seq datasets using AIAP. AIAP is compiled into Docker/Singularity, and with one command line execution, it generates a comprehensive QC report. We used ENCODE ATAC-seq data to benchmark and generate QC recommendations, and developed qATACViewer for the user-friendly interaction with the QC report.
