## Supplementary material for "Improving ATAC-seq Data Analysis with AIAP, a Quality Control and Integrative Analysis Package": S-Table-1

### Sheet: ATAC-seq
file	Tissue	Developmenta_stage	Date_released	link
mm10_forebrain_embryo_d11.5_PE_bio1_ENCLB512IZL_1	forebrain	embryo (11.5 days)	20170510	https://www.encodeproject.org/experiments/ENCSR273UFV/
mm10_forebrain_embryo_d11.5_PE_bio2_ENCLB477WAK_1	forebrain	embryo (11.5 days)	20170510	https://www.encodeproject.org/experiments/ENCSR273UFV/
mm10_forebrain_embryo_d12.5_PE_bio1_ENCLB949MHR_1	forebrain	embryo (12.5 days)	20170510	https://www.encodeproject.org/experiments/ENCSR559FAJ/
mm10_forebrain_embryo_d12.5_PE_bio2_ENCLB124JXC_1	forebrain	embryo (12.5 days)	20170510	https://www.encodeproject.org/experiments/ENCSR559FAJ/
mm10_forebrain_embryo_d13.5_PE_bio1_ENCLB429FVW_1	forebrain	embryo (13.5 days)	20170510	https://www.encodeproject.org/experiments/ENCSR903GMO/
mm10_forebrain_embryo_d13.5_PE_bio2_ENCLB589ZDE_1	forebrain	embryo (13.5 days)	20170510	https://www.encodeproject.org/experiments/ENCSR903GMO/
mm10_forebrain_embryo_d14.5_PE_bio1_ENCLB252ZLC_1	forebrain	embryo (14.5 days)	20170510	https://www.encodeproject.org/experiments/ENCSR810HQR/
mm10_forebrain_embryo_d14.5_PE_bio2_ENCLB312MJN_1	forebrain	embryo (14.5 days)	20170510	https://www.encodeproject.org/experiments/ENCSR810HQR/
mm10_forebrain_embryo_d15.5_PE_bio1_ENCLB476DGD_1	forebrain	embryo (15.5 days)	20170510	https://www.encodeproject.org/experiments/ENCSR976LWP/
mm10_forebrain_embryo_d15.5_PE_bio2_ENCLB997YQF_1	forebrain	embryo (15.5 days)	20170510	https://www.encodeproject.org/experiments/ENCSR976LWP/
mm10_forebrain_embryo_d16.5_PE_bio1_ENCLB194THE_1	forebrain	embryo (16.5 days)	20170510	https://www.encodeproject.org/experiments/ENCSR836PUC/
mm10_forebrain_embryo_d16.5_PE_bio2_ENCLB055ONH_1	forebrain	embryo (16.5 days)	20170510	https://www.encodeproject.org/experiments/ENCSR836PUC/
mm10_forebrain_postnatal_d0_PE_bio1_ENCLB042MOW_1	forebrain	postnatal (0 days)	20170510	https://www.encodeproject.org/experiments/ENCSR310MLB/
mm10_forebrain_postnatal_d0_PE_bio2_ENCLB558DNK_1	forebrain	postnatal (0 days)	20170510	https://www.encodeproject.org/experiments/ENCSR310MLB/
mm10_heart_postnatal_PE_bio1_ENCLB749GLW_1	heart	postnatal (0 days)	20171010	https://www.encodeproject.org/experiments/ENCSR451NAE/
mm10_heart_postnatal_PE_bio2_ENCLB122XDP_1	heart	postnatal (0 days)	20171010	https://www.encodeproject.org/experiments/ENCSR451NAE/
mm10_hindbrain_embryo_d11.5_PE_bio1_ENCLB044YJH_1	hindbrain	embryo (11.5 days)	20170510	https://www.encodeproject.org/experiments/ENCSR012YAB/
mm10_hindbrain_embryo_d11.5_PE_bio2_ENCLB819YMR_1	hindbrain	embryo (11.5 days)	20170510	https://www.encodeproject.org/experiments/ENCSR012YAB/
mm10_hindbrain_embryo_d12.5_PE_bio1_ENCLB264QMJ_1	hindbrain	embryo (12.5 days)	20170510	https://www.encodeproject.org/experiments/ENCSR088UYE/
mm10_hindbrain_embryo_d12.5_PE_bio2_ENCLB790VLV_1	hindbrain	embryo (12.5 days)	20170510	https://www.encodeproject.org/experiments/ENCSR088UYE/
mm10_hindbrain_embryo_d13.5_PE_bio1_ENCLB079ZQQ_1	hindbrain	embryo (13.5 days)	20170510	https://www.encodeproject.org/experiments/ENCSR176BYZ/
mm10_hindbrain_embryo_d13.5_PE_bio2_ENCLB558GZX_1	hindbrain	embryo (13.5 days)	20170510	https://www.encodeproject.org/experiments/ENCSR176BYZ/
mm10_hindbrain_embryo_d16.5_PE_bio1_ENCLB383AFC_1	hindbrain	embryo (16.5 days)	20170510	https://www.encodeproject.org/experiments/ENCSR623GSD/
mm10_hindbrain_embryo_d16.5_PE_bio2_ENCLB478RAK_1	hindbrain	embryo (16.5 days)	20170510	https://www.encodeproject.org/experiments/ENCSR623GSD/
mm10_hindbrain_postnatal_d0_PE_bio1_ENCLB625SZP_1	hindbrain	postnatal (0 days)	20170510	https://www.encodeproject.org/experiments/ENCSR312LQX/
mm10_hindbrain_postnatal_d0_PE_bio2_ENCLB962LKQ_1	hindbrain	postnatal (0 days)	20170510	https://www.encodeproject.org/experiments/ENCSR312LQX/
mm10_intestine_embryo_d14.5_PE_bio1_ENCLB069VWJ_1	intestine	embryo (14.5 days)	20171010	https://www.encodeproject.org/experiments/ENCSR150EOO/
mm10_intestine_embryo_d14.5_PE_bio2_ENCLB325XDP_1	intestine	embryo (14.5 days)	20171010	https://www.encodeproject.org/experiments/ENCSR150EOO/
mm10_intestine_embryo_d15.5_PE_bio1_ENCLB298CHP_1	intestine	embryo (15.5 days)	20170510	https://www.encodeproject.org/experiments/ENCSR961SMM/
mm10_intestine_embryo_d15.5_PE_bio2_ENCLB594LAJ_1	intestine	embryo (15.5 days)	20170510	https://www.encodeproject.org/experiments/ENCSR961SMM/
mm10_intestine_embryo_d16.5_PE_bio1_ENCLB448PET_1	intestine	embryo (16.5 days)	20170510	https://www.encodeproject.org/experiments/ENCSR966ORC/
mm10_intestine_embryo_d16.5_PE_bio2_ENCLB539OPC_1	intestine	embryo (16.5 days)	20170510	https://www.encodeproject.org/experiments/ENCSR966ORC/
mm10_intestine_postnatal_d0_PE_bio1_ENCLB362STB_1	intestine	postnatal (0 days)	20170510	https://www.encodeproject.org/experiments/ENCSR079GOY/
mm10_intestine_postnatal_d0_PE_bio2_ENCLB199HRA_1	intestine	postnatal (0 days)	20170510	https://www.encodeproject.org/experiments/ENCSR079GOY/
mm10_kidney_embryo_15.5_PE_bio1_ENCLB874ZPR_1	kidney	embryo (15.5 days)	20170510	https://www.encodeproject.org/experiments/ENCSR023QZX/
mm10_kidney_embryo_15.5_PE_bio2_ENCLB024QLK_1	kidney	embryo (15.5 days)	20170510	https://www.encodeproject.org/experiments/ENCSR023QZX/
mm10_kidney_embryo_16.5_PE_bio1_ENCLB553FWL_1	kidney	embryo (16.5 days)	20170510	https://www.encodeproject.org/experiments/ENCSR732OTZ/
mm10_kidney_embryo_16.5_PE_bio2_ENCLB698MZX_1	kidney	embryo (16.5 days)	20170510	https://www.encodeproject.org/experiments/ENCSR732OTZ/
mm10_kidney_embryo_d14.5_PE_bio1_ENCLB087XNG_1	kidney	embryo (14.5 days)	20171010	https://www.encodeproject.org/experiments/ENCSR758IRM/
mm10_kidney_embryo_d14.5_PE_bio2_ENCLB299QNB_1	kidney	embryo (14.5 days)	20171010	https://www.encodeproject.org/experiments/ENCSR758IRM/
mm10_kidney_postnatal_d0_PE_bio1_ENCLB678YRF_1	kidney	postnatal (0 days)	20171010	https://www.encodeproject.org/experiments/ENCSR389CLN/
mm10_kidney_postnatal_d0_PE_bio2_ENCLB497HBT_1	kidney	postnatal (0 days)	20171010	https://www.encodeproject.org/experiments/ENCSR389CLN/
mm10_liver_embryo_d11.5_PE_bio1_ENCLB441LCB_1	liver	embryo (11.5 days)	20170510	https://www.encodeproject.org/experiments/ENCSR785NEL/
mm10_liver_embryo_d11.5_PE_bio2_ENCLB479OGV_1	liver	embryo (11.5 days)	20170510	https://www.encodeproject.org/experiments/ENCSR785NEL/
mm10_liver_embryo_d12.5_PE_bio1_ENCLB774WKA_1	liver	embryo (12.5 days)	20170510	https://www.encodeproject.org/experiments/ENCSR302LIV/
mm10_liver_embryo_d12.5_PE_bio2_ENCLB090ADG_1	liver	embryo (12.5 days)	20170510	https://www.encodeproject.org/experiments/ENCSR302LIV/
mm10_liver_embryo_d14.5_PE_bio1_ENCLB200ODB_1	liver	embryo (14.5 days)	20171010	https://www.encodeproject.org/experiments/ENCSR032HKE/
mm10_liver_embryo_d14.5_PE_bio2_ENCLB555EYH_1	liver	embryo (14.5 days)	20171010	https://www.encodeproject.org/experiments/ENCSR032HKE/
mm10_liver_postnatal_d0_PE_bio1_ENCLB303HHQ_1	liver	postnatal (0 days)	20170510	https://www.encodeproject.org/experiments/ENCSR609OHJ/
mm10_liver_postnatal_d0_PE_bio2_ENCLB282VPH_1	liver	postnatal (0 days)	20170510	https://www.encodeproject.org/experiments/ENCSR609OHJ/
mm10_lung_embryo_d14.5_PE_bio1_ENCLB517ADM_1	lung	embryo (14.5 days)	20171010	https://www.encodeproject.org/experiments/ENCSR335VJW/
mm10_lung_embryo_d14.5_PE_bio2_ENCLB224FWZ_1	lung	embryo (14.5 days)	20171010	https://www.encodeproject.org/experiments/ENCSR335VJW/
mm10_lung_postnatal_PE_bio1_ENCLB080OEI_1	lung	postnatal (0 days)	20170510	https://www.encodeproject.org/experiments/ENCSR102NGD/
mm10_lung_postnatal_PE_bio2_ENCLB071NVJ_1	lung	postnatal (0 days)	20170510	https://www.encodeproject.org/experiments/ENCSR102NGD/
mm10_midbrain_embryo_d11.5_PE_bio1_ENCLB534QZD_1	midbrain	embryo (11.5 days)	20170510	https://www.encodeproject.org/experiments/ENCSR382RUC/
mm10_midbrain_embryo_d11.5_PE_bio2_ENCLB664GGY_1	midbrain	embryo (11.5 days)	20170510	https://www.encodeproject.org/experiments/ENCSR382RUC/
mm10_midbrain_embryo_d13.5_PE_bio1_ENCLB091EMS_1	midbrain	embryo (13.5 days)	20170510	https://www.encodeproject.org/experiments/ENCSR819QOJ/
mm10_midbrain_embryo_d13.5_PE_bio2_ENCLB849TXF_1	midbrain	embryo (13.5 days)	20170510	https://www.encodeproject.org/experiments/ENCSR819QOJ/
mm10_midbrain_embryo_d15.5_PE_bio1_ENCLB738SGH_1	midbrain	embryo (15.5 days)	20170510	https://www.encodeproject.org/experiments/ENCSR468GUI/
mm10_midbrain_embryo_d15.5_PE_bio2_ENCLB782TSA_1	midbrain	embryo (15.5 days)	20170510	https://www.encodeproject.org/experiments/ENCSR468GUI/
mm10_midbrain_embryo_d16.5_PE_bio1_ENCLB277UUA_1	midbrain	embryo (16.5 days)	20170510	https://www.encodeproject.org/experiments/ENCSR096JCC/
mm10_midbrain_embryo_d16.5_PE_bio2_ENCLB488AGB_1	midbrain	embryo (16.5 days)	20170510	https://www.encodeproject.org/experiments/ENCSR096JCC/
mm10_midbrain_postnatal_PE_bio1_ENCLB290KSM_1	midbrain	postnatal (0 days)	20171010	https://www.encodeproject.org/experiments/ENCSR211OCS/
mm10_midbrain_postnatal_PE_bio2_ENCLB296UDQ_1	midbrain	postnatal (0 days)	20171010	https://www.encodeproject.org/experiments/ENCSR211OCS/
mm10_neural_tube_embryo_PE_bio1_ENCLB448BWJ_1	neural tube	embryo (15.5 days)	20170510	https://www.encodeproject.org/experiments/ENCSR983JWA/
mm10_neural_tube_embryo_PE_bio2_ENCLB671DSC_1	neural tube	embryo (15.5 days)	20170510	https://www.encodeproject.org/experiments/ENCSR983JWA/
mm10_stomach_embryo_d14.5_PE_bio1_ENCLB880WNY_1	stomach	embryo (14.5 days)	20171010	https://www.encodeproject.org/experiments/ENCSR618HDK/
mm10_stomach_embryo_d14.5_PE_bio2_ENCLB322JPD_1	stomach	embryo (14.5 days)	20171010	https://www.encodeproject.org/experiments/ENCSR618HDK/
mm10_stomach_postnatal_PE_bio1_ENCLB490MGZ_1	stomach	postnatal (0 days)	20170510	https://www.encodeproject.org/experiments/ENCSR597BGP/
mm10_stomach_postnatal_PE_bio2_ENCLB105JML_1	stomach	postnatal (0 days)	20170510	https://www.encodeproject.org/experiments/ENCSR597BGP/
hg38_GM12878_Omni_PE_SRR5427886_1	not applicable	GM12878 cell line	20170630	https://www.ncbi.nlm.nih.gov/sra/SRX2717911

### Sheet: Histone
file	Tissue	Developmenta_stage	Date_released	link
mm10_em_d11.5_H3K4me1_bio1	liver	embryo (11.5 days)	20140630	https://www.encodeproject.org/experiments/ENCSR419MSI/
mm10_em_d11.5_H3K4me1_bio2	liver	embryo (11.5 days)	20140630	https://www.encodeproject.org/experiments/ENCSR419MSI/
mm10_em_d11.5_H3K4me3_bio1	liver	embryo (11.5 days)	20140630	https://www.encodeproject.org/experiments/ENCSR447DOF/
mm10_em_d11.5_H3K4me3_bio2	liver	embryo (11.5 days)	20140630	https://www.encodeproject.org/experiments/ENCSR447DOF/
mm10_embryo_d11.5_K27ac_bio1	liver	embryo (11.5 days)	20140630	https://www.encodeproject.org/experiments/ENCSR058DOA/
mm10_embryo_d11.5_K27ac_bio2	liver	embryo (11.5 days)	20140630	https://www.encodeproject.org/experiments/ENCSR058DOA/
mm10_postnatal_H3K4me1_bio1_ENCFF148VEH	liver	postnatal (0 days)	20140630	https://www.encodeproject.org/experiments/ENCSR308GFM/
mm10_postnatal_H3K4me1_bio2_ENCFF036SXL	liver	postnatal (0 days)	20140630	https://www.encodeproject.org/experiments/ENCSR308GFM/
mm10_postnatal_H3K4me3_bio1_ENCFF196VWU	liver	postnatal (0 days)	20140630	https://www.encodeproject.org/experiments/ENCSR653AVN/
mm10_postnatal_H3K4me3_bio2_ENCFF271SBZ	liver	postnatal (0 days)	20140630	https://www.encodeproject.org/experiments/ENCSR653AVN/
mm10_postnatal_H3K27ac_bio1_ENCFF282SDJ	liver	postnatal (0 days)	20140630	https://www.encodeproject.org/experiments/ENCSR616TJM/
mm10_postnatal_H3K27ac_bio2_ENCFF235RTR	liver	postnatal (0 days)	20140630	https://www.encodeproject.org/experiments/ENCSR616TJM/

### Sheet: WGBS
file	Tissue	Developmenta_stage	Date_released	link
mm10_embryo_d11.5_WGBS_bio1	liver	embryo (11.5 days)	20140630	https://www.encodeproject.org/experiments/ENCSR033PGF/
mm10_embryo_d11.5_WGBS_bio2	liver	embryo (11.5 days)	20140630	https://www.encodeproject.org/experiments/ENCSR033PGF/
filtered_mm10_p0_WGBS_bio1_ENCFF770AUO	liver	postnatal (0 days)	20140630	https://www.encodeproject.org/experiments/ENCSR550CYA/
filtered_mm10_p0_WGBS_bio2_ENCFF195LEN	liver	postnatal (0 days)	20140630	https://www.encodeproject.org/experiments/ENCSR550CYA/

### Sheet: RNA-seq
file	Tissue	Developmenta_stage	Date_released	link
mm10_polyA_RNA_liver_embryo_d11.5_bio1_ENCLB055KYV	liver	embryo (11.5 days)	20141120	https://www.encodeproject.org/experiments/ENCSR284AMY/
mm10_polyA_RNA_liver_embryo_d11.5_bio2_ENCLB357KYA	liver	embryo (11.5 days)	20141120	https://www.encodeproject.org/experiments/ENCSR284AMY/
mm10_polyA_RNA_liver_p0_bio1_ENCLB370ZFK	liver	postnatal (0 days)	20150623	https://www.encodeproject.org/experiments/ENCSR096STK/
mm10_polyA_RNA_liver_p0_bio2_ENCLB273BPC	liver	postnatal (0 days)	20150623	https://www.encodeproject.org/experiments/ENCSR096STK/
