## Supplementary material for "Improving ATAC-seq Data Analysis with AIAP, a Quality Control and Integrative Analysis Package": S-Table-2

### Sheet: ENCODE
file	total	written_reads	mapped	mapped_ratio	uniq_mapped	non_redundant_uniq_mapped	effect_ratio	single_end	fastqc_dup	after_align_dup	number_of_reads_under_peak	rup_ratio	sub10M_enrichment	coding_enrichment	Background
mm10_liver_postnatal_d0_PE_bio1_ENCLB303HHQ_1	70091736	70002758	48596704	0.69	43098664	36488658	0.52	72977316	0.46414	0.154	29488287	41.63	29.8624	25.295	0.0262
mm10_forebrain_postnatal_d0_PE_bio1_ENCLB042MOW_1	47548519	47441840	38847292	0.81	36292367	33628616	0.7	67257232	0.25869	0.074	24805104	37.52	22.2746	20.984	0.0159
mm10_liver_embryo_d14.5_PE_bio2_ENCLB555EYH_1	75813558	75750644	52306463	0.68	46220724	39276180	0.51	78552360	0.466585	0.151	25147411	33.05	36.0432	24.088	0.0444
mm10_lung_postnatal_PE_bio2_ENCLB071NVJ_1	51902255	51691411	39611378	0.76	35562804	32686125	0.62	65372250	0.27367	0.081	20539453	31.9	21.3501	16.247	0.0536
mm10_forebrain_embryo_d16.5_PE_bio2_ENCLB055ONH_1	42278369	42205403	33999822	0.8	31724617	28402996	0.67	56805992	0.272245	0.105	17480695	31.18	20.0703	17.394	0.0192
mm10_liver_postnatal_d0_PE_bio2_ENCLB282VPH_1	54588699	54505754	36719524	0.67	31401073	25813231	0.47	51626462	0.465565	0.178	15642460	31.18	27.3214	20.632	0.1339
mm10_lung_postnatal_PE_bio1_ENCLB080OEI_1	64152873	63929946	49422263	0.77	44268961	40396739	0.62	80793478	0.271305	0.088	22887937	28.72	20.0576	14.122	0.0649
mm10_forebrain_embryo_d14.5_PE_bio2_ENCLB312MJN_1	48416233	48321137	40488514	0.83	37719958	34701708	0.71	69403416	0.212785	0.081	18758389	27.32	17.9238	14.919	0.0409
mm10_heart_postnatal_PE_bio2_ENCLB122XDP_1	32023730	31888516	22526838	0.7	19619771	17965754	0.56	35931508	0.334595	0.085	8918856	25.25	21.8544	15.153	0.1098
mm10_intestine_embryo_d16.5_PE_bio1_ENCLB448PET_1	58056975	57969328	47699445	0.82	43626146	40416857	0.69	80833714	0.260675	0.074	20002644	25.04	17.5758	12.378	0.0263
mm10_lung_embryo_d14.5_PE_bio1_ENCLB517ADM_1	50888369	50778867	41011844	0.8	37963755	33951982	0.66	67903964	0.263295	0.106	16612563	24.75	17.394	13.06	0.037
mm10_forebrain_embryo_d16.5_PE_bio1_ENCLB194THE_1	43919645	43828576	34461279	0.78	31678455	28809409	0.65	57618818	0.25355	0.091	14026648	24.62	18.2	14.332	0.0368
mm10_liver_embryo_d12.5_PE_bio1_ENCLB774WKA_1	66315169	66200763	50227997	0.75	44426228	39365689	0.59	78731378	0.388945	0.114	18715841	24.24	28.6277	15.988	0.0819
mm10_forebrain_postnatal_d0_PE_bio2_ENCLB558DNK_1	41466599	41374145	34470088	0.83	31601869	27399906	0.66	54799812	0.26646	0.133	12507284	23.11	18.7414	13.627	0.0576
mm10_intestine_embryo_d16.5_PE_bio2_ENCLB539OPC_1	56463898	56375515	45776298	0.81	41687822	38345531	0.67	76691062	0.27192	0.081	17310735	22.84	17.4599	11.677	0.0418
mm10_liver_embryo_d14.5_PE_bio1_ENCLB200ODB_1	33172338	33105842	23657075	0.71	20566699	16519708	0.49	33039416	0.452395	0.197	6970565	21.66	30.161	17.735	0.1222
mm10_forebrain_embryo_d13.5_PE_bio2_ENCLB589ZDE_1	51407232	51280415	43698593	0.85	40057184	37493243	0.72	74986486	0.19493	0.065	15858147	21.36	16.9011	12.287	0.0924
mm10_intestine_embryo_d15.5_PE_bio2_ENCLB594LAJ_1	55554407	55445186	47713284	0.85	43652896	40124097	0.72	80248194	0.22615	0.081	16964708	21.36	16.9421	11.214	0.0659
mm10_intestine_embryo_d15.5_PE_bio1_ENCLB298CHP_1	57818671	57717558	50453133	0.87	46429582	42648019	0.73	85296038	0.21246	0.082	17917426	21.24	17.5333	11.495	0.0532
mm10_hindbrain_embryo_d16.5_PE_bio2_ENCLB478RAK_1	53140917	53076445	48734586	0.91	45514562	41561388	0.78	83122776	0.207025	0.087	16444730	19.98	17.7178	11.849	0.0432
mm10_midbrain_embryo_d15.5_PE_bio1_ENCLB738SGH_1	60200454	60092417	44342524	0.73	40909396	37650024	0.62	75300048	0.21592	0.08	14737326	19.79	19.1741	13.201	0.0595
mm10_liver_embryo_d12.5_PE_bio2_ENCLB090ADG_1	48348502	48278973	35801418	0.74	31463829	27204677	0.56	54409354	0.3857	0.136	10488286	19.6	24.969	13.63	0.1028
mm10_forebrain_embryo_d15.5_PE_bio2_ENCLB997YQF_1	53935170	53843654	43153604	0.8	39356509	34803379	0.64	69606758	0.25399	0.116	13405302	19.44	16.1829	11.449	0.0765
mm10_neural_tube_embryo_PE_bio1_ENCLB448BWJ_1	47681374	47581941	36096399	0.75	33785367	28652760	0.6	57305520	0.181665	0.152	11015132	19.42	19.4734	13.438	0.0614
mm10_midbrain_embryo_d13.5_PE_bio2_ENCLB849TXF_1	51449827	51343450	45457380	0.88	41459930	37429191	0.72	74858382	0.217145	0.098	14320739	19.32	16.8853	12.088	0.1169
mm10_forebrain_embryo_d15.5_PE_bio1_ENCLB476DGD_1	43503968	43425475	34946793	0.8	32047862	29478423	0.67	58956846	0.216525	0.081	11020687	18.89	17.2463	11.655	0.0878
mm10_forebrain_embryo_d14.5_PE_bio1_ENCLB252ZLC_1	35924683	35840049	30193065	0.84	27780105	25145621	0.69	50291242	0.182705	0.095	9390776	18.87	17.2025	12.02	0.1401
mm10_forebrain_embryo_d13.5_PE_bio1_ENCLB429FVW_1	49691764	49581010	40551798	0.81	37190398	34584012	0.69	69168024	0.203885	0.071	12729023	18.59	16.8147	11.169	0.0832
mm10_intestine_postnatal_d0_PE_bio1_ENCLB362STB_1	49454428	49315611	40512779	0.81	36454556	32027165	0.64	64054330	0.280605	0.122	11603025	18.43	18.1319	10.021	0.1086
mm10_midbrain_embryo_d13.5_PE_bio1_ENCLB091EMS_1	55307973	55186118	48196703	0.87	43706886	39737248	0.71	79474496	0.22111	0.091	14341860	18.23	16.2879	11.107	0.1083
mm10_midbrain_embryo_d15.5_PE_bio2_ENCLB782TSA_1	43550852	43467279	32613544	0.74	29963367	28258413	0.64	56516826	0.181425	0.057	9925326	17.75	18.8147	12.503	0.0852
mm10_hindbrain_embryo_d16.5_PE_bio1_ENCLB383AFC_1	44562754	44503775	40392506	0.9	37305459	34687822	0.77	69375644	0.19441	0.071	12167525	17.71	17.2665	11.092	0.0622
mm10_kidney_embryo_d14.5_PE_bio2_ENCLB299QNB_1	42231649	42116209	34826656	0.82	31783118	29814008	0.7	59628016	0.19535	0.062	10411966	17.63	16.3571	10.269	0.0716
mm10_kidney_embryo_16.5_PE_bio1_ENCLB553FWL_1	46776162	46451952	35019133	0.74	31468090	29799186	0.63	59598372	0.233045	0.054	10387895	17.6	16.1076	9.996	0.084
mm10_midbrain_embryo_d11.5_PE_bio1_ENCLB534QZD_1	74018175	73774448	65491169	0.88	59197903	54140503	0.73	108281006	0.2196	0.086	18804932	17.52	16.4253	10.637	0.1223
mm10_midbrain_embryo_d16.5_PE_bio1_ENCLB277UUA_1	52300091	52200488	39881415	0.76	36742212	34257563	0.65	68515126	0.18938	0.068	11845638	17.46	17.7913	11.675	0.0736
mm10_forebrain_embryo_d12.5_PE_bio1_ENCLB949MHR_1	49568333	49448366	42070767	0.84	38156130	35998493	0.72	71996986	0.169705	0.057	12189746	17.08	15.8766	10.299	0.143
mm10_hindbrain_postnatal_d0_PE_bio2_ENCLB962LKQ_1	83791512	83623481	69225532	0.82	62462426	54834949	0.65	109669898	0.303885	0.123	18506400	17.03	16.9704	9.806	0.0723
mm10_stomach_postnatal_PE_bio2_ENCLB105JML_1	55360933	55080262	44581720	0.8	39097324	36962616	0.66	73925232	0.251375	0.055	12326200	16.86	17.8746	9.303	0.1268
mm10_midbrain_embryo_d16.5_PE_bio2_ENCLB488AGB_1	37376936	37305349	27120979	0.72	24720614	22629100	0.6	45258200	0.206205	0.085	7241743	16.17	18.5686	11.897	0.1174
mm10_liver_embryo_d11.5_PE_bio1_ENCLB441LCB_1	38505907	38157479	28976242	0.75	25701771	24087557	0.62	48175114	0.254655	0.063	7410847	15.59	19.1939	10.231	0.2084
mm10_intestine_postnatal_d0_PE_bio2_ENCLB199HRA_1	44646781	44472672	35270592	0.78	31078514	27662562	0.61	55325124	0.29723	0.11	8200849	15.05	17.2664	8.574	0.1451
mm10_hindbrain_postnatal_d0_PE_bio1_ENCLB625SZP_1	40755321	40702577	37919940	0.93	34765729	32065352	0.78	64130704	0.172065	0.078	9542887	15.03	16.0742	9.377	0.1657
mm10_heart_postnatal_PE_bio1_ENCLB749GLW_1	42081875	41900323	26969283	0.64	22439402	20691753	0.49	41383506	0.406295	0.078	6062007	14.83	18.5353	9.557	0.2061
mm10_lung_embryo_d14.5_PE_bio2_ENCLB224FWZ_1	27279932	27220000	21106746	0.77	19145297	18239453	0.66	36478906	0.177955	0.048	5326513	14.77	17.1613	9.848	0.1499
mm10_hindbrain_embryo_d13.5_PE_bio1_ENCLB079ZQQ_1	44189469	44143368	35848421	0.81	32476973	30211815	0.68	60423630	0.197135	0.07	8609161	14.39	16.4207	9.997	0.1365
mm10_kidney_embryo_15.5_PE_bio2_ENCLB024QLK_1	49443834	49313630	39470611	0.79	35283316	32572071	0.65	65144142	0.229425	0.077	9234349	14.31	15.5767	8.464	0.1047
mm10_hindbrain_embryo_d13.5_PE_bio2_ENCLB558GZX_1	42364518	42320885	34835986	0.82	31572059	29284452	0.69	58568904	0.18907	0.073	8139918	14.03	16.548	9.982	0.1616
mm10_kidney_postnatal_d0_PE_bio1_ENCLB678YRF_1	47360391	47220453	33176187	0.7	28977394	26637972	0.56	53275944	0.298655	0.081	7303148	13.86	16.8964	8.92	0.1837
mm10_kidney_embryo_15.5_PE_bio1_ENCLB874ZPR_1	42044382	41943856	33406156	0.79	30001933	28263958	0.67	56527916	0.19952	0.058	7684045	13.72	15.5153	8.438	0.128
mm10_stomach_postnatal_PE_bio1_ENCLB490MGZ_1	63001963	62694135	56125519	0.89	50242147	47066884	0.74	94133768	0.18946	0.064	12492971	13.4	15.9347	6.975	0.1002
mm10_midbrain_embryo_d11.5_PE_bio2_ENCLB664GGY_1	53219421	53050091	46033922	0.86	41092234	37884641	0.71	75769282	0.21354	0.079	9893038	13.17	15.3971	8.69	0.1907
mm10_hindbrain_embryo_d11.5_PE_bio1_ENCLB044YJH_1	86375299	86262555	72281727	0.83	64890722	58642733	0.67	117285466	0.22351	0.097	15284696	13.13	14.4518	8.099	0.1969
mm10_forebrain_embryo_d11.5_PE_bio1_ENCLB512IZL_1	53521173	53366080	45522911	0.85	40818283	38158963	0.71	76317926	0.176305	0.066	9734444	12.86	14.8695	8.191	0.1898
mm10_stomach_embryo_d14.5_PE_bio2_ENCLB322JPD_1	33450811	33323334	28300463	0.84	25399292	24456813	0.73	48913626	0.166385	0.038	6134282	12.67	16.5143	8.347	0.1472
mm10_hindbrain_embryo_d12.5_PE_bio2_ENCLB790VLV_1	53078621	53016798	44552638	0.83	40071906	37114411	0.69	74228822	0.18427	0.074	9261640	12.58	14.5919	8.276	0.2078
mm10_hindbrain_embryo_d12.5_PE_bio1_ENCLB264QMJ_1	52082703	52020779	43807431	0.84	39595950	36835844	0.7	73671688	0.17541	0.07	9038749	12.37	14.6839	8.114	0.19
mm10_liver_embryo_d11.5_PE_bio2_ENCLB479OGV_1	68272995	68104215	55987197	0.82	49196790	43853163	0.64	87706326	0.291295	0.109	10651776	12.28	18.0635	8.312	0.204
mm10_forebrain_embryo_d11.5_PE_bio2_ENCLB477WAK_1	52841837	52714130	43994805	0.83	39223099	36944576	0.69	73889152	0.189425	0.059	8714682	11.89	14.7467	7.827	0.224
mm10_midbrain_postnatal_PE_bio1_ENCLB290KSM_1	59017438	58893468	39564586	0.67	34952062	32504805	0.55	65009610	0.26856	0.071	7361748	11.43	17.1428	8.528	0.158
mm10_kidney_embryo_16.5_PE_bio2_ENCLB698MZX_1	38328988	38233783	31125519	0.81	28002831	26182920	0.68	52365840	0.18822	0.065	5871088	11.32	14.8947	6.95	0.1327
mm10_intestine_embryo_d14.5_PE_bio2_ENCLB325XDP_1	40555435	40478267	35251043	0.86	32031836	29660453	0.73	59320906	0.18225	0.075	6571253	11.19	15.5111	7.86	0.1754
mm10_kidney_embryo_d14.5_PE_bio1_ENCLB087XNG_1	36914956	36718852	33378407	0.9	30476593	26683690	0.72	53367380	0.200945	0.125	5467152	10.34	15.0389	6.922	0.1396
mm10_hindbrain_embryo_d11.5_PE_bio2_ENCLB819YMR_1	48785458	48721580	39579140	0.81	35222334	32350463	0.66	64700926	0.20586	0.082	6595807	10.28	14.277	7.236	0.2452
mm10_neural_tube_embryo_PE_bio2_ENCLB671DSC_1	42220415	42127992	31856463	0.75	28866411	24840507	0.58	49681014	0.182375	0.14	4974479	10.09	16.5344	8.149	0.2109
mm10_intestine_embryo_d14.5_PE_bio1_ENCLB069VWJ_1	33110618	32993557	26972411	0.81	24492218	22302806	0.67	44605612	0.19329	0.09	4327292	9.8	15.1881	7.175	0.1722
mm10_forebrain_embryo_d12.5_PE_bio2_ENCLB124JXC_1	52179809	52029862	44848505	0.85	40237425	37192792	0.71	74385584	0.168815	0.076	7000202	9.48	14.559	6.772	0.2792
mm10_kidney_postnatal_d0_PE_bio2_ENCLB497HBT_1	37129449	36988135	30617623	0.82	26879437	24896258	0.67	49792516	0.215565	0.074	4465974	9.06	16.0676	6.703	0.2259
mm10_midbrain_postnatal_PE_bio2_ENCLB296UDQ_1	40371396	40271961	33783777	0.83	29824911	26799302	0.66	53598604	0.189475	0.102	4253372	8	15.4919	6.374	0.2733
mm10_stomach_embryo_d14.5_PE_bio1_ENCLB880WNY_1	23793505	23702135	20430643	0.85	18013831	17350586	0.72	34701172	0.150665	0.037	2058333	5.98	13.9248	4.683	0.2992
